# Disentangling covariate effects on single cell-resolved epigenomes with DeepDive

**DOI:** 10.1101/2025.09.30.679466

**Authors:** Andreas Fønss Møller, Jesper Grud Skat Madsen

**Affiliations:** Department of Biochemistry and Molecular Biology, University of Southern Denmark, Odense M, Denmark; The Novo Nordisk Foundation Center for Genomic Mechanisms of Disease, Broad Institute of MIT and Harvard, Cambridge, MA 02142, USA

## Abstract

Understanding the effects of individual biological factors from single cell-resolved epigenomic data is hindered by multicollinearity, particularly in human cohorts. We introduce DeepDive, a novel deep learning framework designed to systematically disentangle known and unknown sources of variation in single-nucleus ATAC-seq data. DeepDive accurately reconstructs chromatin accessibility, outperforms state-of-the-art methods with incomplete covariate information, and robustly recovers true biological signals from even highly entangled covariates, unlocking counter-factual, *what-if*, analyses. Applying DeepDive to pancreatic islet cells, we perform counter-factual analyses to prioritize covariates associated with a type 2 diabetes-linked beta cell subtype and nominate transcription regulators. DeepDive offers a powerful and unbiased tool for mechanistic discovery in complex human disease cohorts.
