## Supplemental Table S1 for "Disentangling covariate effects on single cell-resolved epigenomes with DeepDive"

### Sheet: sciATAC-seq3
Embedding	Isolated labels	Leiden NMI	Leiden ARI	Silhouette label	cLISI	iLISI	Graph connectivity	Batch correction	Bio conservation	Total
Unintegrated	0.3911612	0.24452333395730444	0.2244710726987135	0.4132968559861183	0.9506599129020393	0.1870905976546438	0.017199701529518843	0.10214514959208132	0.444822475785715	0.30775154530826154
harmony	0.38774705	0.18345324719549708	0.20121906888107124	0.41140589863061905	0.9466512915375945	0.1840876027157432	0.015752212812997095	0.09991990776437015	0.42609531111528937	0.29562514977492166
poissonvi	0.43428725	0.2687629464608318	0.28874746367418863	0.4565770588815212	0.9630668194263012	0.19229607833059212	0.1435884771565345	0.1679422777435633	0.48228830769696096	0.3565498957156019
deepdive	0.3471613	0.22305888587234837	0.11611202530569699	0.38553548604249954	0.9354156642765193	0.25596864599930613	0.06126813437957378	0.15861839018943996	0.40145667090536985	0.3043213586189979
Metric Type	Bio conservation	Bio conservation	Bio conservation	Bio conservation	Bio conservation	Batch correction	Batch correction	Aggregate score	Aggregate score	Aggregate score

### Sheet: Pancreas
Embedding	Isolated labels	Leiden NMI	Leiden ARI	Silhouette label	cLISI	iLISI	Graph connectivity	Batch correction	Bio conservation	Total
Unintegrated	0.5067382	0.7396338605216976	0.8383737026337732	0.5355299226939678	0.9983336329460144	0.10351513371323094	0.3406252910508287	0.22207021238202984	0.7237218609356042	0.5230612015141745
harmony	0.50421673	0.7858289136990931	0.8864403592878528	0.5402954965829849	0.9980593025684357	0.14587613308068478	0.30194491994796135	0.22391052651432308	0.7429681605466003	0.5353451069336894
poissonvi	0.5555028	0.7771172417623404	0.8753569929994437	0.5330723524093628	0.995460107922554	0.18510821371367484	0.8685324032796266	0.5268203084966507	0.7473018934849878	0.659109259489653
deepdive	0.54349107	0.5684470344301815	0.3596340407333076	0.49842305039055645	0.9985898733139038	0.22581007986357718	0.8314096434743752	0.5286098616689762	0.5937170128740232	0.5676741523920044
Metric Type	Bio conservation	Bio conservation	Bio conservation	Bio conservation	Bio conservation	Batch correction	Batch correction	Aggregate score	Aggregate score	Aggregate score

### Sheet: GCC
Embedding	Isolated labels	Leiden NMI	Leiden ARI	Silhouette label	cLISI	iLISI	Graph connectivity	Batch correction	Bio conservation	Total
Unintegrated	0.62580407	0.7468027733337388	0.5242825268119765	0.4706839118152857	0.9941215969267345	0.20938611030578613	0.5105731976307476	0.35997965396826687	0.6723389751091511	0.5473952466527974
harmony	0.59847116	0.7231916578277743	0.5518118369361245	0.4507369361817837	0.989400483313061	0.2322696050008138	0.48096476385093984	0.3566171844258768	0.6627224157924225	0.5402803232458042
poissonvi	0.59247047	0.6629489748643811	0.46803717767125197	0.519550159573555	0.9778508799416679	0.3009151617685954	0.9274431022247996	0.6141791319966975	0.6441715318282926	0.6321745718956545
deepdive	0.6652324	0.6824003244500872	0.49457079671288107	0.5602965578436852	0.9949858756292433	0.25095383326212567	0.9403210285593121	0.5956374309107189	0.6794971949207096	0.6459532893167133
Metric Type	Bio conservation	Bio conservation	Bio conservation	Bio conservation	Bio conservation	Batch correction	Batch correction	Aggregate score	Aggregate score	Aggregate score

### Sheet: Kidney
Embedding	Isolated labels	Leiden NMI	Leiden ARI	Silhouette label	cLISI	iLISI	Graph connectivity	Batch correction	Bio conservation	Total
Unintegrated	0.5626797	0.7612389382895633	0.7453503483082299	0.5969910845160484	0.9999999174704919	0.07940942049026489	0.550161905915286	0.31478566320277546	0.7332519993176663	0.56586546487171
harmony	0.5587293	0.7672967067733638	0.7015144092930009	0.5940431356430054	0.9999999541502732	0.2027638554573059	0.5421167435386491	0.3724402994979775	0.7243166993643725	0.5835661394178144
poissonvi	0.61407423	0.7511557636714241	0.6690706919370433	0.619604803621769	0.9997491194651678	0.4680969715118408	0.9145133848318107	0.6913051781718258	0.7307309217778991	0.7149606243354698
deepdive	0.58070904	0.714853510607765	0.7242636860061118	0.6752883493900299	0.9994352414057806	0.25175315141677856	0.8262980381234926	0.5390255947701356	0.7389099655149269	0.6589562172170104
Metric Type	Bio conservation	Bio conservation	Bio conservation	Bio conservation	Bio conservation	Batch correction	Batch correction	Aggregate score	Aggregate score	Aggregate score

### Sheet: NeuroIPS
Embedding	Isolated labels	Leiden NMI	Leiden ARI	Silhouette label	cLISI	iLISI	Graph connectivity	Batch correction	Bio conservation	Total
Unintegrated	0.5371385	0.5267491995915692	0.3422893081076945	0.4855779027566314	0.9471994241078695	0.21414632267422146	0.15463928677310726	0.18439280472366437	0.567790871247012	0.41443164463767296
harmony	0.5300574	0.5501007862197046	0.3619490658648744	0.48013359121978283	0.9402149858928862	0.2219422393374973	0.15509936810100372	0.1885208037192505	0.5724911599719874	0.41890301747089265
poissonvi	0.62331545	0.6471367259853259	0.5596483806382823	0.5153093403205276	0.9751672801517305	0.3150617546505398	0.7897111149867638	0.5523864348186518	0.6641154361250449	0.6194238356024876
deepdive	0.61784697	0.541697808077347	0.35368710892895466	0.49963271876913495	0.9588862998144967	0.32582640647888184	0.6301787866049711	0.47800259654192645	0.5943501802759457	0.547811146782338
Metric Type	Bio conservation	Bio conservation	Bio conservation	Bio conservation	Bio conservation	Batch correction	Batch correction	Aggregate score	Aggregate score	Aggregate score
